# Modelling idiopathic intracranial hypertension in rats: contributions of high fat diet and testosterone to intracranial pressure and cerebrospinal fluid production

**DOI:** 10.1101/2023.01.31.526446

**Authors:** Jonathan H. Wardman, Mette Nyholm Jensen, Søren Norge Andreassen, Bjarne Styrishave, Jens E. Wilhjelm, Alexandra J. Sinclair, Nanna MacAulay

## Abstract

**Background:** Idiopathic intracranial hypertension (IIH) is a condition characterized by increased intracranial pressure (ICP), impaired vision, and headache. Most cases of IIH occur in obese women of childbearing age, though age, BMI, and female sex do not encompass all aspects of IIH pathophysiology. Systemic metabolic dysregulation has been identified in IIH with a profile of androgen excess. However, the mechanistic coupling between obesity/hormonal perturbations and cerebrospinal fluid dynamics remains unresolved.

**Methods:** Female Wistar rats were either fed a high fat diet (HFD) or exposed to adjuvant testosterone treatment to recapitulate IIH causal drivers. Cerebrospinal fluid (CSF) and blood testosterone levels were determined with mass spectrometry, ICP and CSF dynamics with *in vivo* experimentation, and the choroid plexus function revealed with transcriptomics and ex *vivo* isotope-based flux assays.

**Results:** HFD-fed rats presented with increased ICP, which was not accompanied by altered CSF dynamics or modified choroid plexus function. Chronic adjuvant testosterone treatment of lean rats caused elevated CSF secretion rate, in association with increased activity of the choroid plexus Na^+^,K^+^,2Cl^-^ cotransporter, NKCC1.

**Conclusions:** HFD-induced ICP elevation in experimental rats did not originate from an increased rate of CSF secretion. Such modulation of CSF dynamics only came about with adjuvant testosterone treatment, mimicking the androgen excess observed in female IIH patients. Obesity-induced androgen dysregulation may thus play a crucial role in the disease mechanism of IIH.
