## Additional file 2 for "Modelling idiopathic intracranial hypertension in rats: contributions of high fat diet and testosterone to intracranial pressure and cerebrospinal fluid production"

### Sheet: Additional File 2
Additional File 2: Table of all the differentially expressed genes in the choroid plexus of Wistar rats fed control diet or high fat diet. Differentially expressed genes are all genes with an adjusted P < 0.05. The table contains the Ensembl ID (Rnor_6.0) together with the Gene (gene symbol). The MeanBase (DEseq2) is the mean of the normalized transcript count values, divided by size factors, tak…
Ensembl ID	Gene	MeanBase	Log2FC	P value	Adjusted P value
ENSRNOG00000030954	FAT1	999	0.74	< 0.001	< 0.05
ENSRNOG00000019549	AKAP12	907	0.60	< 0.001	< 0.01
ENSRNOG00000057569	AHNAK	1778	0.53	< 0.001	< 0.05
ENSRNOG00000002680	LAMC1	957	0.50	< 0.001	< 0.05
ENSRNOG00000012207	DST	2587	0.43	< 0.001	< 0.05
ENSRNOG00000054890	FLNA	3086	0.39	< 0.001	< 0.05
ENSRNOG00000016366	COLEC12	844	0.38	< 0.001	< 0.05
ENSRNOG00000018960	AABR07001382.1	3138	0.37	< 0.001	< 0.05
ENSRNOG00000010964	AKAP13	1330	0.36	< 0.001	< 0.01
ENSRNOG00000016744	CHD6	1898	0.31	< 0.001	< 0.05
ENSRNOG00000019354	PTCH1	1007	0.28	< 0.001	< 0.05
ENSRNOG00000015158	PIKFYVE	1125	0.26	< 0.001	< 0.01
ENSRNOG00000008659	ARHGAP21	1025	0.20	< 0.001	< 0.05
ENSRNOG00000024128	ACO2	14613	-0.15	< 0.001	< 0.05
ENSRNOG00000051190	AABR07015507.1	1409	-0.19	< 0.001	< 0.05
ENSRNOG00000019578	RPS16	17474	-0.20	< 0.001	< 0.05
ENSRNOG00000006345	SEC61B	1450	-0.21	< 0.001	< 0.05
ENSRNOG00000032134	UQCRC1	4886	-0.21	< 0.001	< 0.05
ENSRNOG00000007967	SDHB	2767	-0.24	< 0.001	< 0.01
ENSRNOG00000006467	EIF2B2	1248	-0.24	< 0.001	< 0.05
ENSRNOG00000009364	NDUFB9	5123	-0.24	< 0.001	< 0.05
ENSRNOG00000001596	ATP5MC3	7482	-0.25	< 0.001	< 0.05
ENSRNOG00000000610	CISD1	2590	-0.25	< 0.001	< 0.05
ENSRNOG00000000622	HINT1	3207	-0.26	< 0.001	< 0.05
ENSRNOG00000021866	BOLA3	945	-0.26	< 0.001	< 0.05
ENSRNOG00000008566	MRPL15	1556	-0.27	< 0.001	< 0.05
ENSRNOG00000047322	CRB3	3459	-0.27	< 0.001	< 0.05
ENSRNOG00000024539	NDUFB6	1586	-0.28	< 0.001	< 0.05
ENSRNOG00000004206	GLRX5	2906	-0.29	< 0.001	< 0.05
ENSRNOG00000008461	SMDT1	1904	-0.30	< 0.001	< 0.05
ENSRNOG00000032204	UQCRB	1492	-0.31	< 0.001	< 0.01
ENSRNOG00000011060	UNC119	2729	-0.31	< 0.001	< 0.05
ENSRNOG00000059061	UQCR10	4645	-0.31	< 0.001	< 0.05
ENSRNOG00000001551	ATP5PF	4940	-0.32	< 0.001	< 0.05
ENSRNOG00000012794	GRHPR	1909	-0.33	< 0.001	< 0.05
ENSRNOG00000011222	DYNLL1	3762	-0.33	< 0.001	< 0.05
ENSRNOG00000000918	ZBED5	1137	-0.34	< 0.001	< 0.05
ENSRNOG00000008017	CDK5	2511	-0.35	< 0.001	< 0.05
ENSRNOG00000021139	ESRRA	2989	-0.36	< 0.001	< 0.05
ENSRNOG00000004532	DIPK1B	1237	-0.36	< 0.001	< 0.05
ENSRNOG00000036695	MRPL12	1754	-0.38	< 0.001	< 0.05
ENSRNOG00000007235	ATP5MC1	7099	-0.38	< 0.001	< 0.05
ENSRNOG00000008569	NDUFA6	1783	-0.39	< 0.001	< 0.01
ENSRNOG00000009928	BCKDHB	4252	-0.39	< 0.001	< 0.05
ENSRNOG00000019692	METRN	4274	-0.40	< 0.001	< 0.001
ENSRNOG00000023896	DUSP6	1086	-0.74	< 0.001	< 0.05
